# Identification of lncRNAs associated with early stage breast cancer and their prognostic implications

**DOI:** 10.1101/543397

**Authors:** Arunagiri Kuha Deva Magendhra Rao, Krishna Patel, Sunitha Korivi Jyothi, Balaiah Meenakumari, Shirley Sundersingh, Velusami Sridevi, Thangarajan Rajkumar, Akhilesh Pandey, Aditi Chatterjee, Harsha Gowda, Samson Mani

**Author notes:** Both authors contributed equally to this manuscript (Arunagiri Kuha Deva Magendhra Rao, Krishna Patel). **Correspondence** Samson Mani, Ph. D Associate Professor Department of Molecular Oncology Cancer Institute (WIA), No. 38, Sardar Patel Road, Chennai 600036, India Extn: 131 Harsha Gowda, Ph.D. Faculty Scientist Institute of Bioinformatics 7^th^ floor, Discoverer building, International Tech Park, Bangalore 560 066, India. **E-mail addresses (Complying to the order of author list)**, and.

## Abstract

Breast cancer is a common malignancy among women with the highest incidence rate worldwide. Dysregulation of long non-coding RNAs occurring in the preliminary stages of breast carcinogenesis is poorly understood. In this study, RNA sequencing was done to identify long non-coding RNA expression profiles associated with early-stage breast cancer. RNA sequencing was done in 6 invasive ductal carcinoma (IDC) tissues along with paired normal tissue samples, 7 ductal carcinoma *in situ* (DCIS) tissues and 5 apparently normal breast tissues. We identified 375 differentially expressed lncRNAs (DElncRNAs) in IDC tissues compared to paired normal tissues. Antisense transcripts (∼58%) were the largest subtype among DElncRNAs. About 20% of the 375 DElncRNAs were supported by typical split readings leveraging their detection confidence. Validation was done in n=52 IDC and paired normal tissue by qRT-PCR for the identified targets (ADAMTS9-AS2, EPB41L4A-AS1, WDFY3-AS2, RP11-295M3.4, RP11-161M6.2, RP11-490M8.1, CTB-92J24.3 and FAM83H-AS)1. We evaluated the prognostic significance of DElncRNAs based on TCGA datasets and overexpression of FAM83H-AS1 was associated with patient poor survival. We confirmed that the down-regulation of ADAMTS9-AS2 in breast cancer was due to promoter hypermethylation through in-vitro silencing experiments and pyrosequencing.
