## Supplementary Table S1 for "Identification of lncRNAs associated with early stage breast cancer and their prognostic implications"

### Sheet: Discovery Set
Rao et al., 2018. Identification of lncRNAs associated with early stage breast cancer and their prognostic implications
Supplementary Table S1. List of clinicopathological features of patients tissue samples used in discovery and validation cohort in the study.
Discovery cohort
S. No.	Sample ID	Age	IDC GRADE	TNM staging	ER	PR	HER2
1	272/12 T	54	IDC G III	T2 N0 M0	+	+	+
2	148/12 T	38	IDC G II	T2 N0 M0	+	+	+
3	204/12 T	54	IDC G III	T2 N0 M0	-	-	+
4	138/12 T	61	IDC G III	T1 N1 M0	-	-	+
5	1123/13 T	53	IDC G II-III	T1N1M0	+	+	+
6	690/12 T	46	IDC G II	T1N0M0	+	+	-
7	1007/13 T	61	IDC G II	T1N1M0	+	+	-
8	66/12	45		DCIS	-	-	+
9	803/12	46		DCIS	+	+	+
10	712/12	49		DCIS	+	-	+
11	1102/13	38		DCIS	+	+	-
12	1086/13	60		DCIS	+	+	-
13	1151/13	39		DCIS	+	-	-
14	299/13	45		DCIS	+	+	+
Validation cohort
S. No.	Sample ID	Age	IDC GRADE	TNM staging	ER	PR	HER2
1	SAMPLE 5	47	G III	pT2N0Mx	+	-	+
2	SAMPLE 7	53	G III	pT2N0Mx	+	+	+
3	SAMPLE 9	50	G II	pT2N0Mx	-	-	-
4	SAMPLE 10	54	G III	pT2N0Mx	+	+	+
5	SAMPLE 11	58	G II	pT2N0Mx	-	-	+
6	SAMPLE 12	47	G II	pT2N0Mx	+	+	+
7	SAMPLE 24	40	G II	T2N0M0	-	-	+
8	SAMPLE 27	56	G II	T2N0M0	+	+	+
9	SAMPLE 34	48	G III	T2N0M0	+	+	+
10	SAMPLE 35	58	G II	T2N0M0	-	-	+
11	SAMPLE 36	37	G II	T2N0M0	-	-	+
12	SAMPLE 37	45	G III	T2N0M0	+	-	+
13	SAMPLE 38	48	G III	T2N0M0	+	+	-
14	SAMPLE 40	56	G III	T2N0M0	-	-	+
15	SAMPLE 41	35	G II	T1N1M0	+	+	+
16	SAMPLE 49	50	G III	T2N0M0	+	+	+
17	SAMPLE 50	44	G II	T1N1M0	+	+	-
18	SAMPLE 51	58	G II	T2N0M0	+	+	+
19	SAMPLE 52	60	G II	T1N0M0	+	+	+
20	SAMPLE 53	58	G II	T2N0M0	+	+	+
21	SAMPLE 54	75	G II	T1N1M0	+	+	-
22	SAMPLE 55	78	G II	T1N0M0	+	-	+
23	SAMPLE 57	58	G II	T1N0M0	+	+	+
24	SAMPLE 58	50	G III	T2N0M0	+	-	+
25	SAMPLE 59	64	G III	T2N0M0	+	+	+
26	SAMPLE 60	38	G III	T2N0M0	+	-	+
27	SAMPLE 61	31	G III	T1N1M0	+	+	+
28	SAMPLE 62	66	G III	T2N0M0	-	-	+
29	SAMPLE 63	56	G III	T2N0M0	+	-	+
30	SAMPLE 64	72	G III	T2N0M0	-	-	+
31	SAMPLE 65	65	G III	T2N0M0	+	+	-
32	SAMPLE 66	48	G III	T2N0M0	+	-	+
33	SAMPLE 67	50	G II	T2N0M0	+	+	+
34	SAMPLE 68	71	G III	T2N0M0	-	-	+
35	SAMPLE 69	69	G III	pT1N1Mx	+	+	+
36	SAMPLE 70	32	G III	T2M0MX	+	+	+
37	SAMPLE 71	66	G III	pT1N0Mx	+	+	+
38	SAMPLE 72	47	G III	T1N0M0	+	+	+
39	SAMPLE 73	73	G II	T1N0M0	-	-	-
40	SAMPLE 74	45	G III	T2N0M0	+	-	-
41	SAMPLE 75	50	G III	T2N0M0	+	+	+
42	SAMPLE 76	54	G III	T2N0M0	-	-	+
43	SAMPLE 77	57	G III	T1N0M0	+	+	+
44	SAMPLE 78	67	G III	T1N0M0	+	+	+
45	SAMPLE 81	71	G III	pT2N0Mx	+	+	+
46	SAMPLE 82	62	G II	pT2N0Mx	+	+	+
47	SAMPLE 83	61	G II	PT2N0Mx	+	+	+
48	SAMPLE 84	41	G II	T2N0M0	+	+	+
49	SAMPLE 85	60	G III	T2N0M0	+	+	+
50	SAMPLE 86	64	G III	T2N0M0	+	-	+
51	SAMPLE 87	47	G III	T2N0M0	-	-	+
52	SAMPLE 88	40	G II	T2N0M0	+	+	+
