## Supplementary Table S2 for "Identification of lncRNAs associated with early stage breast cancer and their prognostic implications"

### Sheet: Sheet1
Rao et al., 2018. Identification of lncRNAs associated with early stage breast cancer and their prognostic implications.
Supplementary Table S2. Read alignment statistics and number of genes identified in different samples.
Pathological type	Sample ID	Total number of reads	Reads aligned	Alignment percentage	Genes with >5 read	Genes with >15 reads	LncRNAs with >5 read	LncRNAs with >15 reads
IDC (n=6)	1123	72387983	63285964	0.8743	20479	16068	3906	1969
	138	115060319	104569862	0.9088	25517	19039	5769	3340
	148	96908463	86297534	0.8905	22952	17922	4992	2814
	204	102784330	88229162	0.8584	23098	17791	4519	2514
	272	108596839	96835174	0.8917	24668	18799	5475	3106
	690	99605399	83091504	0.8342	20718	16600	3962	2199
Paired normal (n=6)	1123	44728125	32426708	0.725	17701	13666	2635	1190
	138	89619126	80881264	0.9025	24505	18245	5339	2887
	148	100666092	88610120	0.8802	24907	18977	5721	3242
	204	103654313	84066680	0.811	25524	19397	4933	2672
	272	102883521	88051328	0.8558	22894	18016	4655	2701
	690	109873872	83726760	0.762	22384	16822	4858	2455
DCIS (n=7)	1086	66085855	59070222	0.8938	26876	18118	6628	2601
	1102	117810536	104668098	0.8884	24067	18581	4978	2855
	1151	95760800	89550434	0.9351	23419	18400	5164	2972
	299	77131911	68399808	0.8868	20462	16091	4159	2362
	66	71940835	62342414	0.8666	26032	18926	5119	2569
	712	80662960	70800164	0.8777	24855	18495	5607	3053
	803	80878464	74070938	0.9158	24032	18310	5438	2989
Apparent normal (n=5)	719	59829092	51801860	0.8658	22838	17399	3816	1991
	768	73779243	67402616	0.9136	33662	25868	6722	3643
	87	67103439	58144548	0.8665	22220	17025	4231	2221
	91311	85344829	79866300	0.9358	21549	18323	4378	2847
	93277	93947946	88653674	0.9436	22158	18765	4757	3146
