## Supplementary Table S4 for "Identification of lncRNAs associated with early stage breast cancer and their prognostic implications"

### Sheet: Sheet1
Rao et al., 2018. Identification of lncRNAs associated with early stage breast cancer and their prognostic implications
Supplementary Table S4. Complete list of differentially expressed lncRNAs in IDC (T) vs. apparent normal (APN) with adjusted p-values <0.1 in this study along with normalized read counts from individual samples.
lncRNA	Basemean	Apparent normal	IDC	Fold Change	log2FoldChange	P-value	FDR	APN719	APN768	APN87	APN91311	APN93277	1123T	138T	148T	204T	272T	690T
NEAT1	5821.54	2158.01	8874.49	4.11	2.04	0	0.08	2436.39	4568.4	2093.6	314.093	358.973	9132.56	19202.3	2956.37	5082.5	9462.34	1948.97
CR1	223.31	391.33	83.29	0.21	-2.23	0	0.01	1132.27	471.703	80.8338	29.5385	50.5476	73.4399	24.9695	116.46	37.837	102.463	95.0424
CTD-2325A15.5	599.03	1087.88	191.65	0.18	-2.5	0	0	977.051	171.771	635.892	1423.26	1669.35	200.43	88.8621	310.243	215.507	155.248	67.3718
RP11-166D19.1	371.51	558.48	215.7	0.39	-1.37	0	0.05	412.995	129.941	595.476	546.955	819.47	310.59	180.662	202.374	73.2065	208.808	187.679
CTD-2033D15.1	513.9	186.88	786.41	4.21	2.07	0	0.05	403.293	100.571	180.529	83.6925	71.966	425.34	1795.6	319.788	389.886	844.547	461.978
RP11-192H23.7	607.77	283.73	877.81	3.09	1.63	0	0.01	392.206	224.282	338.155	133.416	188.482	446.76	1341.74	453.431	1414.78	612.452	477.618
RP5-1039K5.19	287.82	533.87	82.78	0.16	-2.69	0	0	321.526	295.482	421.683	725.663	633.986	125.46	57.283	54.4118	52.6429	89.2674	67.3718
RP11-15B17.1	402.24	208.02	564.1	2.71	1.44	0.01	0.09	277.178	56.9604	262.71	155.077	181.628	165.24	597.799	420.021	1336.63	389.671	149.18
CTB-186H2.3	181.51	353.19	38.44	0.11	-3.2	0	0	267.476	63.1904	87.5699	732.555	433.081	84.1499	1.46879	38.1837	9.04799	13.196	61.3565
CDR1-AS	943.29	143.47	1609.81	11.22	3.49	0	0.01	230.057	222.502	191.307	2.46154	1.71348	6138.36	995.843	129.825	211.394	124.974	1043.06
ADIPOQ-AS1	360.52	629.25	136.59	0.22	-2.2	0	0.05	198.182	708.445	216.904	695.14	1014.81	97.9199	5.14078	89.7317	7.4029	79.1763	458.369
EPB41L4A-AS1	312.9	488.73	166.37	0.34	-1.55	0	0.02	196.796	125.491	377.224	759.632	732.94	191.25	91.7996	236.739	67.4487	139.723	172.039
RP11-449P15.1	84.4	152.09	27.99	0.18	-2.44	0	0	169.078	105.021	56.5837	192	161.067	15.3	21.2975	30.547	36.192	21.7347	26.4675
RP1-117B12.4	161.95	74.07	235.18	3.18	1.67	0	0.06	139.975	38.2703	80.8338	33.9693	39.8383	47.43	255.57	150.826	593.877	156.8	70.981
RP11-116G8.5	107.78	199.39	31.45	0.16	-2.66	0	0.01	139.975	40.0503	396.086	169.354	149.072	62.73	1.46879	42.0021	9.04799	25.6159	28.8736
CADM3-AS1	66.58	115.29	25.99	0.23	-2.15	0	0.01	131.659	73.8705	78.1393	157.539	77.1064	33.66	3.67199	38.1837	8.22545	32.602	24.0614
CTD-2047H16.5	133.93	56.23	198.67	3.53	1.82	0.01	0.1	126.116	67.6405	52.542	3.44616	3.85532	76.4999	193.881	115.506	214.684	399.763	72.1841
CTD-2012M11.3	79.92	150.67	20.97	0.14	-2.84	0	0	119.186	45.3903	226.335	114.708	170.491	32.13	5.14078	21.9556	4.11272	36.4832	13.2337
MUC19	158.27	298.25	41.62	0.14	-2.84	0	0.06	110.871	1212.19	39.0697	0	0.428369	4.59	35.9855	103.096	24.6763	20.1822	37.2951
RP1-127D3.4	75.77	119.54	39.3	0.33	-1.6	0	0.07	87.311	116.591	175.14	64.4924	94.6696	61.2	12.4848	42.0021	9.04799	40.3644	46.9197
RNU11	334.35	49.4	571.81	11.57	3.53	0.01	0.09	83.1533	16.0201	119.903	1.96923	0.856738	581.4	40.3918	163.235	74.029	63.6515	2164.32
COLCA1	83.86	155.32	24.32	0.16	-2.68	0	0	83.1533	75.6505	396.086	64.9847	77.9632	18.36	15.4223	29.5924	18.9185	28.7208	20.4522
RP11-275I14.4	163.47	73.65	238.33	3.24	1.69	0	0.06	81.7674	39.1603	110.473	50.7078	48.8341	131.58	203.428	157.508	344.646	121.869	330.844
AC098617.1	51.13	93.3	15.99	0.17	-2.54	0	0	81.7674	89.8906	98.3478	76.8001	73.2511	18.36	2.20319	21.9556	9.04799	10.8673	24.0614
RP5-1142A6.2	134.56	62.84	194.33	3.09	1.63	0	0.04	76.2239	105.021	60.6253	13.7846	28.2724	70.3799	339.292	113.597	287.891	157.576	81.8086
RP1-261G23.7	128.99	37.73	205.04	5.43	2.44	0	0.01	74.838	20.4701	39.0697	13.7846	21.4185	29.07	237.21	65.8669	676.954	55.1129	49.3258
FAM83H-AS1	206.19	80.14	311.23	3.88	1.96	0	0.05	73.4521	44.5003	80.8338	80.7386	80.5334	76.4999	84.4557	227.193	331.485	589.941	372.951
RP11-67L3.5	280.72	95.53	435.04	4.55	2.19	0	0.01	72.0662	81.8806	141.459	62.5232	71.966	263.16	550.798	260.604	899.041	250.725	131.134
RP11-728F11.4	140.62	232.74	63.84	0.27	-1.87	0	0.01	72.0662	40.0503	121.251	357.908	451.929	90.2699	55.8142	45.8204	58.4007	45.0218	49.3258
RAMP2-AS1	61.73	92.96	35.71	0.38	-1.38	0.01	0.09	63.7509	86.3306	35.028	79.754	153.356	55.08	7.34397	40.0929	17.2734	20.1822	52.935
RP11-473I1.5	114.64	50.7	167.93	3.31	1.73	0	0.07	60.9791	30.2602	86.2227	29.0462	21.4185	168.3	157.895	97.3684	134.897	161.457	186.476
CTB-33G10.6	14.78	27.05	4.55	0.17	-2.57	0	0.06	60.9791	31.1502	8.08338	15.7539	5.99717	4.59	1.46879	2.86378	9.04799	5.43367	1.20307
RP11-227G15.12	96.91	38.59	145.5	3.77	1.91	0	0.06	59.5932	35.6003	45.8058	14.7693	17.9915	32.13	236.476	58.2301	331.485	79.1763	50.5289
ADAMTS9-AS2	47.94	76.29	24.3	0.32	-1.65	0.01	0.08	58.2073	81.8806	107.778	34.9539	60.8284	42.84	8.81277	24.8194	4.11272	26.3921	24.0614
CTD-3099C6.9	105.51	42.31	158.18	3.74	1.9	0	0.04	54.0496	71.2005	56.5837	2.95385	6.42554	133.11	154.223	54.4118	313.389	134.289	66.1687
SOX9-AS1	53.01	84.03	27.17	0.32	-1.63	0.01	0.08	54.0496	85.4406	94.3061	50.7078	93.8128	55.08	10.2816	20.0464	22.2087	23.2871	15.6399
CTD-2527I21.5	48.57	100.95	4.93	0.05	-4.36	0	0	54.0496	17.8001	72.7504	134.893	173.061	3.06	0.734397	13.3643	1.64509	3.10495	4.81227
RP11-192H23.5	59.28	101.13	24.4	0.24	-2.05	0	0.02	44.3484	23.1402	79.4866	211.2	95.5263	53.55	10.2816	16.2281	10.6931	17.8535	22.8583
CTB-131K11.1	152.74	45.38	242.22	5.34	2.42	0	0.02	42.9625	23.1402	32.3335	56.1232	49.2624	48.96	552.267	45.8204	232.78	376.475	49.3258
RP11-196G18.22	131.94	42.11	206.79	4.91	2.3	0	0.02	42.9625	18.6901	57.9309	27.5693	41.9802	117.81	462.67	174.69	54.2879	126.527	179.257
AF178030.2	87.97	30.49	135.87	4.46	2.16	0	0.04	42.9625	49.8404	44.4586	0.492309	0	61.2	88.8621	153.689	109.398	291.865	28.8736
MUC2	52.79	101.98	11.8	0.12	-3.11	0	0.01	41.5766	409.403	14.8195	0	0	6.12	17.6255	2.86378	17.2734	18.6297	1.20307
AC016735.2	33.85	60.83	11.37	0.19	-2.42	0	0.02	40.1908	12.4601	30.9863	100.923	88.244	26.01	0.734397	10.5005	9.04799	5.43367	9.62454
RP4-724E16.2	87.65	32.91	133.26	4.05	2.02	0	0.07	36.0331	34.7102	44.4586	13.7846	19.2766	73.4399	364.995	75.4128	54.2879	99.3585	50.5289
WDFY3-AS2	51.06	81.66	25.56	0.31	-1.68	0	0.05	36.0331	20.4701	41.7641	147.2	120.8	42.84	22.0319	19.0918	14.8058	18.6297	20.4522
RP1	55.3	92.24	24.51	0.27	-1.91	0	0.04	34.6472	351.552	32.3335	1.96923	0.428369	29.07	8.07837	32.4561	7.4029	21.7347	33.6859
MIAT	131.13	29.14	216.12	7.42	2.89	0	0	33.2613	33.8202	48.5003	9.35386	6.42554	139.23	307.712	230.057	56.7556	388.119	43.3104
CALML3-AS1	42.54	74.16	16.18	0.22	-2.2	0	0.01	33.2613	41.8303	149.543	61.5386	47.1206	26.01	7.34397	21.001	8.22545	13.9723	10.8276
RP1-310O13.7	25.82	44.08	10.61	0.24	-2.05	0.01	0.09	31.8754	68.5305	25.5974	37.4155	35.5546	9.17999	11.016	12.4097	9.04799	10.8673	4.81227
RP11-10K16.1	92.66	37.66	138.49	3.68	1.88	0.01	0.08	30.4895	45.3903	56.5837	13.2923	23.9887	27.54	288.618	208.101	58.4007	58.9941	107.073
AC084082.3	113.56	20.6	191.03	9.27	3.21	0	0.02	29.1037	31.1502	32.3335	0	0.428369	535.5	5.87518	7.63674	12.3382	6.98614	459.572
RP11-286B14.1	51.82	101.98	10.02	0.1	-3.35	0	0.06	29.1037	24.9202	177.834	47.2616	178.202	33.66	0	2.86378	3.29018	11.6436	2.40614
RP11-126H7.4	82.18	27.44	127.81	4.66	2.22	0	0.06	27.7178	48.9503	33.6807	6.40001	7.28227	29.07	62.4238	254.876	55.1105	25.6159	265.878
AC016995.3	40.06	75.32	10.68	0.14	-2.82	0	0	27.7178	44.5003	61.9726	114.708	89.5291	19.89	5.14078	12.4097	2.46763	11.6436	6.01534
AC008746.3	11.75	22.97	2.4	0.1	-3.26	0	0.02	27.7178	24.0302	10.7778	18.2154	22.7036	0	2.93759	2.86378	2.46763	2.32871	2.40614
EGFR-AS1	225.51	28.51	389.68	13.67	3.77	0	0	26.3319	36.4903	52.542	2.95385	10.2809	15.3	1933.67	21.9556	83.077	27.9446	13.2337
RP11-53B2.3	48.59	19.33	72.97	3.77	1.92	0.01	0.09	24.946	36.4903	25.5974	0	0.428369	33.66	102.816	80.1858	7.4029	83.0575	86.6209
TINCR	127.54	23.03	214.64	9.32	3.22	0	0.01	23.5601	8.01006	2.69446	30.5231	38.5532	4.59	259.977	40.0929	788.82	35.7069	37.2951
CA1	27.65	48.83	10.01	0.21	-2.29	0	0.07	23.5601	178.891	20.2084	0	0	7.64999	18.3599	10.5005	6.58036	8.53862	2.40614
LINC00968	20.96	39.82	5.24	0.13	-2.92	0	0	23.5601	16.0201	2.69446	94.5232	41.9802	6.12	2.20319	5.72755	0.822545	6.2099	7.21841
RP11-175K6.1	19.94	33.69	8.48	0.25	-1.99	0	0.08	22.1742	22.2502	13.4723	36.9231	56.5447	7.64999	3.67199	10.5005	4.93527	4.65743	14.4368
CTC-458I2.2	52.74	19.17	80.72	4.21	2.07	0	0.06	20.7883	16.0201	29.6391	7.38463	12.4227	29.07	114.566	60.1393	111.866	79.9525	40.9043
HOXA-AS3	62.22	104.44	27.03	0.26	-1.95	0	0.02	20.7883	149.521	53.8892	126.523	120.372	42.84	29.3759	27.6832	13.1607	14.7485	18.046
RP11-490M8.1	25.04	44.44	8.88	0.2	-2.32	0	0.04	20.7883	18.6901	80.8338	46.277	32.9844	4.59	4.40638	18.1373	11.5156	2.32871	7.21841
MME-AS1	50.84	91.66	16.81	0.18	-2.45	0	0.03	20.7883	74.7605	113.167	89.6002	113.946	7.64999	27.9071	5.72755	0.822545	27.9446	20.4522
RP11-798M19.3	119.44	39.56	186.01	4.7	2.23	0	0.07	18.0165	17.8001	39.0697	59.077	43.6936	81.0899	373.074	203.328	49.3527	73.7426	223.771
CA3	37.25	65.45	13.75	0.21	-2.25	0	0.03	15.2448	56.9604	51.1947	59.5693	111.376	27.54	2.20319	3.81837	5.75781	17.8535	16.843
RP11-161M6.2	21.44	38.61	7.13	0.18	-2.44	0	0.03	15.2448	16.0201	20.2084	43.8155	77.9632	3.06	4.40638	12.4097	7.4029	7.76238	3.6092
AL035610.1	24.29	44.05	7.82	0.18	-2.49	0	0.01	15.2448	19.5801	20.2084	42.8308	99.81	6.12	3.67199	16.2281	1.64509	6.2099	8.42148
DKFZP434K028	15.34	28.03	4.78	0.17	-2.55	0	0.04	15.2448	89.0006	2.69446	9.84617	10.7092	6.12	1.46879	0.954592	6.58036	4.65743	6.01534
RP4-536B24.2	37.59	8.1	62.17	7.67	2.94	0.01	0.1	13.8589	13.3501	0	6.40001	2.99858	10.71	75.6429	7.63674	208.926	22.5109	12.0307
RP11-229P13.23	53.76	12.25	88.36	7.21	2.85	0	0.06	13.8589	6.23004	14.8195	6.40001	13.7078	7.64999	62.4238	17.1827	288.713	93.9248	9.62454
LOH12CR2	24.49	40.78	10.91	0.27	-1.9	0.01	0.08	13.8589	80.1006	21.5557	32.4924	36.4114	16.83	10.2816	4.77296	9.87053	3.88119	13.2337
RP11-755O11.2	304.24	35.38	528.3	14.93	3.9	0	0	12.473	62.3004	25.5974	52.677	6.85391	1.53	2.20319	1393.7	4.11272	3.10495	1464.13
CTB-92J24.3	68.12	122.34	22.93	0.19	-2.42	0	0	12.473	50.7304	122.598	148.185	215.041	22.95	40.3918	14.3189	4.11272	22.5109	19.2491
TRHDE-AS1	35.32	70.92	5.65	0.08	-3.65	0	0	12.473	186.011	16.1668	52.677	54.4029	6.12	1.46879	10.5005	4.93527	1.55248	6.01534
KCNIP2-AS1	28.76	49.45	11.51	0.23	-2.1	0	0.04	11.0871	82.7706	9.43061	49.7232	70.2525	7.64999	14.6879	9.54592	2.46763	8.53862	19.2491
RP11-347P5.1	25.52	7.54	40.5	5.37	2.43	0.01	0.09	9.70122	6.23004	17.514	0.492309	0	26.01	50.6734	44.8658	11.5156	74.5188	10.8276
AC002398.12	23.57	48.14	3.09	0.06	-3.96	0	0	9.70122	13.3501	8.08338	103.385	81.3901	6.12	2.20319	0	0.822545	3.88119	3.6092
RP11-262H14.3	18.85	34.2	6.05	0.18	-2.5	0	0.03	8.31533	53.4004	55.2364	31.5077	5.99717	6.12	4.40638	3.81837	2.46763	6.2099	9.62454
RP11-175K6.2	10.35	19.24	2.94	0.15	-2.71	0	0.06	8.31533	13.3501	4.04169	29.0462	31.6993	3.06	2.20319	3.81837	1.64509	1.55248	3.6092
RP11-392O17.1	24.1	44.7	6.93	0.16	-2.69	0	0.01	6.92944	8.90006	35.028	39.3847	110.091	1.53	5.87518	11.4551	2.46763	7.76238	8.42148
RP11-92A5.2	10.47	20.87	1.81	0.09	-3.53	0	0.01	6.92944	38.2703	2.69446	7.38463	38.9816	3.06	0	1.90918	2.46763	2.32871	0
LINC01558	9.92	18.52	2.76	0.15	-2.75	0.01	0.09	5.54355	38.2703	8.08338	18.2154	13.7078	1.53	1.46879	1.90918	4.93527	3.88119	1.20307
RP11-614O9.1	10.12	19.09	2.64	0.14	-2.85	0	0.05	5.54355	16.9101	1.34723	32.4924	29.5575	0	0	4.77296	1.64509	3.10495	4.81227
CTB-107G13.1	15.14	29.7	3.02	0.1	-3.3	0	0.01	5.54355	8.01006	28.2918	20.1847	71.1093	0	0.734397	2.86378	0.822545	4.65743	7.21841
RP11-527N22.1	65.64	6.28	115.11	18.34	4.2	0	0.02	4.15766	16.9101	2.69446	3.44616	1.28511	1.53	8.81277	380.882	36.192	8.53862	190.085
LINC01105	23.32	3.57	39.78	11.15	3.48	0.01	0.08	4.15766	8.90006	1.34723	0.492309	1.28511	0	109.425	18.1373	42.7723	41.9169	2.40614
CTA-373H7.7	44.76	9.07	74.5	8.22	3.04	0	0.01	4.15766	10.6801	20.2084	1.96923	3.85532	45.9	102.816	77.322	18.096	135.842	21.6552
RP11-138I17.1	9.7	20.37	0.81	0.04	-4.66	0	0	4.15766	22.2502	25.5974	8.86155	30.8426	0	0	0	0.822545	2.32871	1.20307
AC093642.3	40.31	8.68	66.67	7.68	2.94	0	0.04	2.77178	18.6901	12.1251	0.984617	4.71206	15.3	135.863	61.0939	5.75781	57.4416	84.2148
LINC01537	6.46	12.53	1.4	0.11	-3.16	0	0.06	2.77178	25.8102	0	15.2616	12.8511	3.06	0.734397	0.954592	0.822545	0.776238	1.20307
LINC01614	35.4	1.68	63.5	37.8	5.24	0	0	0	3.56003	2.69446	0.492309	0.856738	39.78	149.817	37.2291	11.5156	67.5327	36.092
RP11-643A5.3	6.25	12.67	0.89	0.07	-3.82	0	0.03	7.72336	10.6901	27.0399	8.784	9.10079	1.71336	0	1.04946	0	2.60245	0
