## Supplementary Table S5 for "Identification of lncRNAs associated with early stage breast cancer and their prognostic implications"

### Sheet: Sheet1
Rao et al., 2018. Identification of lncRNAs associated with early stage breast cancer and their prognostic implications
Supplementary Table S5. Complete list of differentially expressed lncRNAs in DCIS vs. apparent normal (APN) with adjusted p-values <0.1 in this study along with normalized read counts from individual samples.
lncRNA	Basemean	Apparent normal	DCIS	Fold Change	log2FoldChange	P-value	FDR	APN719	APN768	APN87	APN91311	APN93277	1086DCIS	1102DCIS	1151DCIS	299DCIS	66DCIS	712DCIS	803DCIS
MALAT1	53730	17679.7	79480.1	4.5	2.17	0	0.08	18112.2	36229.5	27518.5	256.985	249.739	37637.1	45900.4	61774.7	77319.7	64126.8	80136.8	150178
LRRC75A-AS1	2896.49	4644.16	1648.15	0.35	-1.49	0	0.02	3381.57	873.096	4121.18	6473.86	6524.92	1834.2	2308	1284.24	2216.82	1386.67	752.696	959.486
ACTA2-AS1	2428.55	3843.66	1417.76	0.37	-1.44	0	0.05	2841.07	1105.39	4619.65	5437.06	3707.96	1078.21	1617.75	1727.67	472.713	1334.87	1119.24	1896.19
XIST	5335.04	2799.35	7146.24	2.55	1.35	0	0.08	2577.75	4340.56	3194.28	1227.33	1655.65	4533.45	2865.34	4646.08	9862.04	6655.75	11755.1	6088.13
NEAT1	6441.94	2096.08	9546.12	4.55	2.19	0	0.09	2436.39	4568.4	2093.6	314.093	358.973	3554.39	4190.85	8498.81	4881.67	10269.9	10894	19828.4
AC010761.8	2356.08	3765.51	1349.34	0.36	-1.48	0	0.05	1794.73	461.023	2624.4	6665.37	5772.7	1054.67	1729.08	859.94	831.143	1271.11	924.092	2125.86
AC005062.2	1329.09	1969.82	871.43	0.44	-1.18	0	0.09	1769.78	485.943	2111.11	2783.02	1925.95	597.355	928.208	435.637	649.331	1049.3	719.656	1296.4
GAS5	1677.01	2563.32	1043.93	0.41	-1.3	0	0.06	1209.88	692.425	2645.96	3376.74	3873.31	1085.65	1065.98	727.478	893.479	1054.61	1037.67	931.963
CTC-250I14.6	515.81	886.96	250.7	0.28	-1.82	0	0.02	925.773	143.291	363.752	1988.93	665.257	265.216	265.103	337.176	63.6344	262.989	258.126	182.217
U47924.31	587.72	892.41	370.09	0.41	-1.27	0	0.08	579.301	141.511	836.63	1049.6	1497.58	423.849	450.884	284.049	446.74	276.271	218.891	310.338
CTD-2545G14.6	340.1	536.83	199.58	0.37	-1.43	0	0.05	518.322	75.6505	361.058	713.355	801.907	161.112	215.005	193.38	164.93	163.372	166.233	236.313
RP11-166D19.1	355.03	544.18	219.93	0.4	-1.31	0	0.08	412.995	129.941	595.476	546.955	819.47	221.839	141.945	248.632	40.2585	326.744	186.883	266.682
SNHG7	369.41	599.5	205.06	0.34	-1.55	0	0.03	410.223	137.061	533.503	723.694	954.406	241.668	254.666	189.838	164.93	146.105	136.291	203.096
RP5-1039K5.19	275.65	519.93	101.16	0.19	-2.36	0	0	321.526	295.482	421.683	725.663	633.986	112.779	29.2239	48.8763	131.165	100.945	113.576	120.529
AP003068.9	243.44	380.74	145.37	0.38	-1.39	0	0.08	261.933	100.571	366.447	528.247	496.051	107.821	207.351	97.0443	109.088	163.372	76.4054	186.962
AR	1458.75	578.68	2087.37	3.61	1.85	0	0.05	246.688	430.763	719.421	693.17	582.154	1125.31	1516.17	2470.02	5092.05	329.4	1580.77	1458.68
ADIPOQ-AS1	331.42	612.85	130.39	0.21	-2.23	0	0.07	198.182	708.445	216.904	695.14	1014.81	100.385	306.156	335.051	12.9866	77.0372	15.4876	7.59237
EPB41L4A-AS1	296.47	476.3	168.02	0.35	-1.5	0	0.04	196.796	125.491	377.224	759.632	732.94	158.634	138.466	197.63	245.447	110.243	143.518	99.6499
AC007563.5	393.21	168.97	553.38	3.27	1.71	0	0.07	185.709	139.731	258.668	77.2924	119.943	2901.26	141.945	122.545	31.1679	171.341	96.023	132.866
AC025165.8	126.44	212.89	64.69	0.3	-1.72	0	0.04	170.464	239.412	198.043	144.739	232.604	66.9236	53.5772	65.1684	5.19465	104.93	65.0478	60.739
RP11-449P15.1	81.1	148.02	33.29	0.22	-2.15	0	0.01	169.078	105.021	56.5837	192	161.067	28.5045	36.8778	42.5011	14.2853	43.8315	33.0402	18.0319
RP11-834C11.4	84.51	140.16	44.75	0.32	-1.65	0	0.07	141.361	41.8303	113.167	173.785	175.631	52.0517	33.3988	54.5431	16.8826	58.442	39.2352	37.0128
RP11-59N23.1	41.83	73.74	19.04	0.26	-1.95	0	0.09	127.502	44.5003	91.6116	44.3078	32.9844	13.6326	13.9162	17.0005	0	31.8775	24.7801	22.7771
CTD-2012M11.3	77.99	146.75	28.87	0.2	-2.35	0	0.06	119.186	45.3903	226.335	114.708	170.491	35.9404	16.6994	9.91693	77.9197	25.2363	11.3576	10.4395
RP11-152H18.3	105.91	169.51	60.47	0.36	-1.49	0	0.08	92.8545	56.0704	130.681	262.893	238.173	59.4876	35.4862	55.2515	46.7518	39.8468	70.2103	86.3632
MIR1539	104.42	174.65	54.25	0.31	-1.69	0	0.05	92.8545	41.8303	203.432	166.4	299.002	22.3079	51.4898	51.0014	38.9598	67.7396	52.6578	69.2804
CTD-2267D19.1	212.93	75.55	311.06	4.12	2.04	0	0.09	77.6097	61.4104	56.5837	98.4617	55.2596	64.4449	1554.44	89.2524	175.319	57.1138	52.6578	50.2994
RP1-261G23.7	82.73	36.69	115.61	3.15	1.66	0	0.1	74.838	20.4701	39.0697	13.7846	21.4185	133.847	180.214	133.879	44.1545	61.0985	61.9503	139.51
FAM83H-AS1	215.57	78.02	313.83	4.02	2.01	0	0.05	73.4521	44.5003	80.8338	80.7386	80.5334	488.294	324.247	262.799	259.732	34.5339	437.782	234.414
RP11-67L3.5	250.91	92.97	363.72	3.91	1.97	0	0.02	72.0662	81.8806	141.459	62.5232	71.966	199.531	511.419	303.175	506.478	175.326	219.924	454.593
RP11-728F11.4	126.74	226.94	55.17	0.24	-2.04	0	0.01	72.0662	40.0503	121.251	357.908	451.929	47.0944	52.8814	79.3355	20.7786	65.0831	43.3652	51.2485
ZNF667-AS1	108.76	186.98	52.89	0.28	-1.82	0	0.09	70.6803	72.9805	137.417	272.739	307.141	21.0685	98.1089	49.5847	102.594	31.8775	22.7151	18.9809
RP4-548D19.3	41.47	71.46	20.04	0.28	-1.83	0	0.08	62.365	13.3501	53.8892	99.9386	99.3816	37.1798	24.3533	12.7503	12.9866	15.9387	10.325	17.0828
RP11-473I1.5	135.55	49.32	197.14	4	2	0	0.04	60.9791	30.2602	86.2227	29.0462	21.4185	174.745	171.169	232.34	272.719	96.9606	179.656	155.644
THRIL	124.44	40.7	184.25	4.53	2.18	0	0.07	56.8214	22.2502	60.6253	18.7077	29.5575	133.847	120.375	158.671	440.246	111.571	122.868	110.089
CTD-2527I21.5	48.68	98.4	13.17	0.13	-2.9	0	0	54.0496	17.8001	72.7504	134.893	173.061	19.8292	13.2204	12.042	1.29866	22.5799	9.29254	7.59237
RP11-192H23.5	56.45	98.51	26.41	0.27	-1.9	0	0.07	44.3484	23.1402	79.4866	211.2	95.5263	19.8292	19.4826	28.3341	61.0371	19.9234	16.5201	6.64332
RP11-196G18.22	132.82	41	198.41	4.84	2.27	0	0.03	42.9625	18.6901	57.9309	27.5693	41.9802	110.3	98.1089	405.886	202.591	177.982	214.761	82.567
KIAA0125	108.14	32.17	162.41	5.05	2.34	0	0.08	37.419	56.9604	30.9863	15.2616	8.99575	69.4022	18.7868	33.2926	2.59732	515.352	264.321	151.847
RP4-724E16.2	102.34	32.01	152.57	4.77	2.25	0	0.05	36.0331	34.7102	44.4586	13.7846	19.2766	173.506	62.6227	182.755	132.463	91.6477	250.899	97.7518
WDFY3-AS2	47.98	79.58	25.4	0.32	-1.65	0	0.09	36.0331	20.4701	41.7641	147.2	120.8	44.6157	14.612	31.1675	19.4799	22.5799	19.6176	13.2866
AC109826.1	70.92	14.01	111.57	7.96	2.99	0	0.02	33.2613	5.34004	8.08338	10.3385	7.71064	27.2652	157.948	208.964	153.242	14.6105	26.8451	139.51
MIAT	120.66	28.33	186.62	6.59	2.72	0	0.01	33.2613	33.8202	48.5003	9.35386	6.42554	131.368	37.5736	128.212	14.2853	305.492	234.379	362.536
RP11-10K16.1	119.71	36.63	179.05	4.89	2.29	0	0.04	30.4895	45.3903	56.5837	13.2923	23.9887	40.8977	464.104	62.335	212.981	82.3501	97.0555	209.739
LINC00861	67.84	13.07	106.96	8.18	3.03	0	0.04	29.1037	8.01006	13.4723	3.44616	6.42554	43.3764	13.9162	72.2519	6.49331	236.424	168.298	154.695
RP11-295M3.4	36.61	72.87	10.71	0.15	-2.77	0	0	29.1037	18.6901	91.6116	90.5848	105.379	6.19663	6.26227	7.08352	15.5839	9.29759	17.5526	7.59237
RP11-286B14.1	46.41	99.44	8.54	0.09	-3.54	0	0	29.1037	24.9202	177.834	47.2616	178.202	9.9146	2.08742	3.54176	20.7786	5.31291	6.19503	7.59237
AC016995.3	35.08	73.37	7.73	0.11	-3.25	0	0	27.7178	44.5003	61.9726	114.708	89.5291	12.3933	4.17485	3.54176	6.49331	1.32823	16.5201	5.69428
RP11-53B2.3	72.69	18.78	111.2	5.92	2.57	0	0.08	24.946	36.4903	25.5974	0	0.428369	57.009	25.7449	30.4592	227.266	104.93	129.063	147.102
HOXA-AS3	56.89	101.66	24.91	0.25	-2.03	0	0.02	20.7883	149.521	53.8892	126.523	120.372	42.1371	15.3078	21.9589	2.59732	33.2057	18.5851	28.4714
RP11-300E4.2	32.21	60.63	11.9	0.2	-2.35	0	0.04	20.7883	38.2703	90.2644	50.2155	80.105	8.67528	10.4371	17.0005	1.29866	18.5952	9.29254	12.3376
MME-AS1	47.3	89.28	17.32	0.19	-2.37	0	0.02	20.7883	74.7605	113.167	89.6002	113.946	17.3506	18.091	24.084	14.2853	7.96936	9.29254	21.8281
RP11-798M19.3	203.39	38.54	321.14	8.33	3.06	0	0.01	18.0165	17.8001	39.0697	59.077	43.6936	116.497	583.783	215.339	792.184	77.0372	89.8279	218.281
MIR181A1HG	47.96	9.65	75.32	7.81	2.96	0	0.03	16.6307	14.2401	12.1251	0.984617	0.856738	39.6584	57.0563	68.7102	16.8826	71.7243	116.673	119.58
CA3	36.1	63.77	16.33	0.26	-1.97	0	0.07	15.2448	56.9604	51.1947	59.5693	111.376	19.8292	11.1329	21.9589	20.7786	11.954	9.29254	11.3886
RP11-161M6.2	20.75	37.64	8.69	0.23	-2.11	0	0.09	15.2448	16.0201	20.2084	43.8155	77.9632	14.8719	7.65389	2.12506	2.59732	10.6258	8.26004	10.4395
AL035610.1	22.06	42.96	7.13	0.17	-2.59	0	0.03	15.2448	19.5801	20.2084	42.8308	99.81	11.1539	3.47904	7.08352	3.89598	5.31291	14.4551	0.949046
RP11-229P13.23	52.64	11.92	81.73	6.85	2.78	0	0.08	13.8589	6.23004	14.8195	6.40001	13.7078	24.7865	207.351	48.168	20.7786	50.4726	43.3652	139.51
FOXP1-IT1	56.58	13.66	87.24	6.39	2.68	0	0.09	13.8589	22.2502	26.9446	0	0.428369	27.2652	24.3533	22.6673	320.769	63.7549	53.6903	53.1466
CTB-92J24.3	62.7	119.27	22.3	0.19	-2.42	0	0	12.473	50.7304	122.598	148.185	215.041	34.7011	33.3988	14.167	1.29866	14.6105	20.6501	26.5733
RP11-347P5.1	44.04	7.33	70.27	9.59	3.26	0	0.05	9.70122	6.23004	17.514	0.492309	0	30.9831	13.9162	43.9178	10.3893	138.136	109.446	110.089
ST8SIA6-AS1	112.05	19.27	178.33	9.25	3.21	0	0.06	9.70122	12.4601	6.73615	50.7078	9.42412	236.711	317.288	289.008	50.6478	3.98468	186.883	79.7199
RP11-262H14.3	17.78	33.26	6.73	0.2	-2.31	0	0.09	8.31533	53.4004	55.2364	31.5077	5.99717	16.1112	5.56646	4.25011	5.19465	6.64114	4.13002	1.89809
RP11-392O17.1	22.29	43.62	7.06	0.16	-2.63	0	0.03	6.92944	8.90006	35.028	39.3847	110.091	6.19663	0.695808	9.91693	0	5.31291	12.3901	11.3886
ANKRD44-IT1	30.55	3.48	49.89	14.33	3.84	0	0.09	5.54355	8.01006	2.69446	0	0	13.6326	14.612	21.9589	7.79197	131.494	83.6329	51.2485
CTB-107G13.1	15.02	28.97	5.05	0.17	-2.52	0	0.09	5.54355	8.01006	28.2918	20.1847	71.1093	9.9146	9.74131	1.4167	2.59732	5.31291	2.06501	1.89809
LINC01105	34.79	3.46	57.17	16.5	4.04	0	0.04	4.15766	8.90006	1.34723	0.492309	1.28511	17.3506	70.9724	153.004	0	6.64114	104.283	20.879
AC093642.3	55.02	8.44	88.3	10.47	3.39	0	0.06	2.77178	18.6901	12.1251	0.984617	4.71206	28.5045	30.6156	28.3341	266.226	66.4114	102.218	50.2994
RP11-624L4.1	47	4.69	77.23	16.45	4.04	0	0.04	1.38589	10.6801	6.73615	0.492309	2.57021	316.028	47.315	3.54176	48.0505	46.488	11.3576	29.4204
