## Supplementary Table S6 for "Identification of lncRNAs associated with early stage breast cancer and their prognostic implications"

### Sheet: Sheet1
Rao et al., 2018. Identification of lncRNAs associated with early stage breast cancer and their prognostic implications.
Supplementary Table S6. Complete list of differentially expressed lncRNAs identified in IDC (T) vs. DCIS with adjusted p-values <0.1 in this study along with normalized read counts from individual samples.
lncRNA	Basemean	DCIS	IDC	FoldChange	log2FoldChange	P-value	FDR	1086DCIS	1102DCIS	1151DCIS	299DCIS	66DCIS	712DCIS	803DCIS	1123T	138T	148T	204T	272T	690T
EGFR-AS1	175.85	25.88	350.81	13.56	3.76	0	0	8.67528	21.5701	21.9589	6.49331	19.9234	55.7553	45.5542	15.3	1933.67	21.9556	83.077	27.9446	13.2337
MAPT-AS1	28.43	5.49	55.18	10.04	3.33	0	0.01	7.43595	7.65389	2.83341	14.2853	2.65645	2.06501	0.949046	32.13	10.2816	117.415	6.58036	3.10495	155.196
AC084082.3	92.64	21.12	176.09	8.34	3.06	0	0.09	16.1112	6.95808	21.9589	25.9732	13.2823	58.8528	2.84714	535.5	5.87518	7.63674	12.3382	6.98614	459.572
RP11-300E4.2	40.25	11.19	74.14	6.62	2.73	0	0.01	8.67528	10.4371	17.0005	1.29866	18.5952	9.29254	12.3376	374.85	11.016	13.3643	8.22545	17.0772	8.42148
LINC01116	46.32	19.85	77.21	3.89	1.96	0	0.1	30.9831	20.8742	19.8339	2.59732	30.5492	15.4876	17.0828	70.3799	52.8766	170.872	13.1607	52.7842	96.2454
CTD-2267D19.1	193.59	292.91	77.72	0.27	-1.91	0	0.06	64.4449	1554.44	89.2524	175.319	57.1138	52.6578	50.2994	97.9199	63.1582	73.5036	38.6596	86.9387	98.6516
RP11-318M2.3	16.65	27.4	4.1	0.15	-2.74	0	0.06	32.2225	30.6156	14.167	67.5304	18.5952	4.13002	21.8281	3.06	2.20319	6.68215	3.29018	5.43367	3.6092
CALML3-AS1	60.63	99.91	14.81	0.15	-2.75	0	0	66.9236	457.146	15.5838	27.2719	6.64114	77.4379	45.5542	26.01	7.34397	21.001	8.22545	13.9723	10.8276
RP11-116G8.5	172.33	295.31	28.84	0.1	-3.36	0	0	97.9067	1511.3	53.8348	58.4398	74.3807	172.428	93.0065	62.73	1.46879	42.0021	9.04799	25.6159	28.8736
RP11-757G1.6	36.42	62.52	5.97	0.1	-3.39	0	0	18.5899	66.1018	7.08352	3.89598	5.31291	6.19503	330.268	6.12	2.20319	3.81837	8.22545	10.0911	4.81227
MUC19	247.58	427.14	38.09	0.09	-3.49	0	0.03	161.112	2433.24	17.7088	18.1813	224.47	119.771	7.59237	4.59	35.9855	103.096	24.6763	20.1822	37.2951
MUC2	423	776.37	10.73	0.01	-6.18	0	0	158.634	10.4371	8.50023	5049.2	49.1444	13.4226	21.8281	6.12	17.6255	2.86378	17.2734	18.6297	1.20307
