## Supplementary Table S8 for "Identification of lncRNAs associated with early stage breast cancer and their prognostic implications"

### Sheet: Sheet1
Rao et al., 2018. Identification of lncRNAs associated with early stage breast cancer and their prognostic implications.
Supplementary Table S8. Complete list of dysregulated mRNA co-expressed with dysregulated lncRNAs supported by split reads in IDC vs. apparent normal with Pearson correlation coefficient (PCC) ≥ 0.9.
lncRNA	Gene	Pearson correlation coefficient
LOH12CR2	BMPER	-0.921515
LOH12CR2	KANK3	-0.96432
LOH12CR2	MYOM2	-0.956423
LOH12CR2	MASP1	0.923644
RP11-126H7.4	MYBPC1	0.98249
RP11-126H7.4	IGFBP6	0.928146
RP11-126H7.4	CMTM5	-0.907774
RP11-126H7.4	PALM3	-0.968039
RP11-126H7.4	CFD	0.942575
RP11-126H7.4	ATOH8	0.926195
RP11-126H7.4	CYP2A6	-0.949767
RP11-126H7.4	AKR1C2	0.916913
RP11-126H7.4	SPHKAP	-0.93486
RP11-126H7.4	MLXIPL	0.965769
RP11-490M8.1	MYOCD	-0.93602
RP11-490M8.1	PRX	0.972881
RP11-490M8.1	MYO18B	0.965392
RP11-490M8.1	ZNF300P1	-0.92227
NEAT1	MMP11	0.906822
NEAT1	PDGFD	0.973144
NEAT1	LRRC15	0.919639
NEAT1	COL8A1	0.939033
NEAT1	MICAL2	0.920687
NEAT1	GRIA4	0.900518
NEAT1	NEUROG2	0.948718
NEAT1	CAMK2B	0.932193
NEAT1	GYS2	0.939255
NEAT1	LMO7DN	0.908886
NEAT1	COL12A1	0.952664
NEAT1	SKIL	0.948847
NEAT1	DRICH1	0.934202
NEAT1	SLCO1A2	0.903549
NEAT1	FN1	0.972433
NEAT1	FAM135B	0.93471
NEAT1	ADH1A	0.963577
NEAT1	WISP1	0.963831
NEAT1	LRRC7	0.964004
NEAT1	PAMR1	-0.919559
NEAT1	GRIN2B	0.939527
NEAT1	INHBA	0.983922
TINCR	C1orf61	0.900115
TINCR	ABCA4	0.979716
TINCR	DRD2	0.924979
TINCR	PQLC2L	0.927004
TINCR	DMRT3	0.946346
TINCR	KLK7	0.941803
TINCR	PPP1R3A	0.910769
TINCR	EYA1	0.9581
TINCR	MT-TE	0.950559
TINCR	XIRP2	0.909598
TINCR	RHOJ	-0.930217
TINCR	SLC7A5	0.98823
TINCR	UNC80	0.908376
TINCR	SEL1L2	0.933296
TINCR	CNGB1	0.955842
TINCR	MT-TA	0.947847
TINCR	SQLE	0.983531
TINCR	MT-ND5	0.9205
TINCR	LRRC66	0.910523
TINCR	MT-TQ	0.938374
TINCR	SMC4	0.967023
TINCR	ABCB11	0.900536
TINCR	VEGFA	0.996477
TINCR	NLRP9	0.936946
TINCR	MUC3A	0.953328
TINCR	ADGRD2	0.922592
TINCR	SSUH2	0.901348
TINCR	TK1	0.983695
TINCR	EMILIN3	0.926688
TINCR	MYT1L	0.961562
TINCR	MYO7B	0.904528
TINCR	LAMB4	0.951081
TINCR	SLC39A12	0.919516
TINCR	PXDNL	0.959435
TINCR	HIF3A	0.959234
TINCR	DNAH17	0.914816
TINCR	SNAP91	0.960893
TINCR	KCNK3	0.957256
TINCR	TMC2	0.933449
RP11-527N22.1	IGFBP6	0.971008
RP11-527N22.1	ECSCR	0.923802
RP11-527N22.1	ROBO3	-0.956484
RP11-527N22.1	ADH1C	0.984012
RP11-527N22.1	LHFP	0.903185
RP11-527N22.1	SLC7A3	0.90093
RP11-527N22.1	PALM3	-0.918907
RP11-527N22.1	CFD	0.915047
RP11-527N22.1	MYOCD	-0.93351
RP11-527N22.1	ATOH8	0.90065
RP11-527N22.1	SCARA5	0.919823
RP11-527N22.1	KCNIP1	0.934506
RP11-527N22.1	CD209	0.90803
RP11-392O17.1	CA4	0.913734
RP11-392O17.1	MYO16	-0.963821
RP11-392O17.1	MYOM2	0.972712
RP11-392O17.1	PEAR1	0.969519
FAM83H-AS1	CLCA4	0.992182
FAM83H-AS1	PLPPR1	0.900944
FAM83H-AS1	CAPN11	0.933543
FAM83H-AS1	PPFIA2	-0.920162
FAM83H-AS1	PTPRZ1	0.915022
FAM83H-AS1	C17orf96	0.906984
FAM83H-AS1	IGHG4	0.916725
FAM83H-AS1	OXTR	0.918261
FAM83H-AS1	AKNAD1	0.905624
FAM83H-AS1	STAB2	0.901541
LINC01105	EPS8L3	0.937747
LINC01105	Mar-10	0.961391
LINC01105	GRM5	0.940764
LINC01105	DCHS2	0.916836
LINC01105	APOB	0.991827
LINC01105	PTPRN	0.915838
LINC01105	ADGRF5P1	0.98125
LINC01105	TRPM1	0.908218
LINC01105	ZP2	0.978945
LINC01105	FLG2	0.918686
LINC01105	PKD2L1	0.93696
LINC01105	SPTA1	0.90472
LINC01105	POU3F3	0.959891
LINC01105	MAST1	0.913711
LINC01105	NEUROG2	0.925025
LINC01105	MEX3A	0.911243
LINC01105	ERBB2	0.952403
LINC01105	SCN9A	0.927612
LINC01105	LMO7DN	0.989499
LINC01105	CEP170P1	0.913702
LINC01105	PCDH15	0.93613
LINC01105	CSMD3	0.92409
LINC01105	SCN10A	0.994283
LINC01105	LOXHD1	0.958984
LINC01105	PKD1L3	0.955352
LINC01105	MFAP4	-0.904438
LINC01105	CADPS	0.901789
LINC01105	RP1L1	0.935543
LINC01105	FREM3	0.911311
LINC01105	NDRG2	-0.903328
LINC01105	SLCO1A2	0.950195
LINC01105	SOX11	0.961645
LINC01105	FN1	0.91249
LINC01105	RAMP2	-0.988113
LINC01105	TLL2	0.994107
LINC01105	KCNH7	0.910039
LINC01105	ADH1A	0.911942
LINC01105	LRRC7	0.951621
LINC01105	LRP1B	0.927447
LINC01105	ASXL3	0.920944
LINC01105	INHBA	0.907046
LINC01105	ABCA13	0.959249
RP11-92A5.2	LVRN	-0.914761
RP11-92A5.2	FGF2	0.906241
RP11-92A5.2	S100A7	-0.909158
RP11-92A5.2	C1QTNF9	0.935196
RP11-138I17.1	CLCA4	0.938939
RP11-138I17.1	OVCH2	0.91351
RP11-138I17.1	KL	0.900024
RP11-138I17.1	PTPRZ1	0.944324
RP11-138I17.1	C17orf96	0.925316
RP11-138I17.1	OXTR	0.947237
RP11-138I17.1	AKNAD1	0.92357
CTD-3099C6.9	C1orf61	0.976034
CTD-3099C6.9	ABCA4	0.965606
CTD-3099C6.9	CBX2	0.945123
CTD-3099C6.9	DRD2	0.956526
CTD-3099C6.9	MROH2A	0.907783
CTD-3099C6.9	RASGEF1C	0.937716
CTD-3099C6.9	KLK7	0.92472
CTD-3099C6.9	MT-TE	0.967878
CTD-3099C6.9	XIRP2	0.910261
CTD-3099C6.9	RHOJ	-0.915485
CTD-3099C6.9	SSTR1	0.930862
CTD-3099C6.9	ALOXE3	0.923132
CTD-3099C6.9	SLC7A5	0.967019
CTD-3099C6.9	SEL1L2	0.959024
CTD-3099C6.9	CNGB1	0.927574
CTD-3099C6.9	MT-TA	0.964556
CTD-3099C6.9	SQLE	0.977281
CTD-3099C6.9	MT-ND5	0.986435
CTD-3099C6.9	MT-TQ	0.963451
CTD-3099C6.9	SMC4	0.97957
CTD-3099C6.9	VEGFA	0.949159
CTD-3099C6.9	NR2F1	-0.907108
CTD-3099C6.9	OVCH1	0.97532
CTD-3099C6.9	NLRP9	0.963228
CTD-3099C6.9	MUC3A	0.959617
CTD-3099C6.9	CACNA1S	0.911131
CTD-3099C6.9	PDE6A	0.913239
CTD-3099C6.9	ADGRD2	0.952908
CTD-3099C6.9	SSUH2	0.95324
CTD-3099C6.9	GCK	0.941382
CTD-3099C6.9	TK1	0.940035
CTD-3099C6.9	EMILIN3	0.914223
CTD-3099C6.9	MYT1L	0.931769
CTD-3099C6.9	MYO7B	0.933579
CTD-3099C6.9	LAMB4	0.932796
CTD-3099C6.9	MROH2B	0.925486
CTD-3099C6.9	PXDNL	0.90812
CTD-3099C6.9	PLCZ1	0.935594
CTD-3099C6.9	FRMD1	0.948524
CTD-3099C6.9	ROPN1	0.909754
CTD-3099C6.9	CDH17	0.953668
CTD-3099C6.9	DNAH17	0.98421
CTD-3099C6.9	SNAP91	0.961204
CTD-3099C6.9	KCNK3	0.910071
CTD-3099C6.9	SCN5A	0.914629
CTD-3099C6.9	DSC1	0.958698
WDFY3-AS2	PON3	0.915053
WDFY3-AS2	CDR1	0.947395
WDFY3-AS2	MT-RNR1	0.931934
WDFY3-AS2	KCNMB2	0.904394
WDFY3-AS2	CPB1	0.904271
WDFY3-AS2	PTN	0.948147
WDFY3-AS2	AKAP3	-0.953112
WDFY3-AS2	BCHE	0.932342
CTB-131K11.1	Mar-10	0.900332
CTB-131K11.1	APOB	0.920784
CTB-131K11.1	ADGRF5P1	0.932964
CTB-131K11.1	FLG2	0.906954
CTB-131K11.1	CUZD1	0.903847
CTB-131K11.1	MYO1A	0.903577
CTB-131K11.1	SPTA1	0.916615
CTB-131K11.1	NEUROG2	0.946215
CTB-131K11.1	AKR1C3	-0.915773
CTB-131K11.1	GYS2	0.91955
CTB-131K11.1	NEB	0.946545
CTB-131K11.1	ERBB2	0.999207
CTB-131K11.1	LMO7DN	0.954218
CTB-131K11.1	TTLL8	0.970938
CTB-131K11.1	GNG11	-0.905332
CTB-131K11.1	SCN10A	0.912089
CTB-131K11.1	PKD1L3	0.916383
CTB-131K11.1	NDRG2	-0.933392
CTB-131K11.1	SLCO1A2	0.986185
CTB-131K11.1	FN1	0.930781
CTB-131K11.1	RAMP2	-0.933652
CTB-131K11.1	FAM135B	0.957256
CTB-131K11.1	TLL2	0.943335
CTB-131K11.1	SLIT1	0.919903
CTB-131K11.1	KY	0.920197
CTB-131K11.1	CDK12	0.964302
CTB-131K11.1	WISP1	0.908191
CTB-131K11.1	GRIN2B	0.966643
RAMP2-AS1	EPS8L3	-0.920153
RAMP2-AS1	Mar-10	-0.9413
RAMP2-AS1	GRM5	-0.918015
RAMP2-AS1	APOB	-0.92371
RAMP2-AS1	ADGRF5P1	-0.970343
RAMP2-AS1	CCDC152	0.924662
RAMP2-AS1	CLEC4GP1	-0.915052
RAMP2-AS1	TRPM1	-0.962355
RAMP2-AS1	OTOF	-0.928569
RAMP2-AS1	FLG2	-0.981515
RAMP2-AS1	CUZD1	-0.907463
RAMP2-AS1	MYO1A	-0.924744
RAMP2-AS1	SPTA1	-0.98513
RAMP2-AS1	POU3F3	-0.944
RAMP2-AS1	AKR1C3	0.96772
RAMP2-AS1	MED12L	0.978709
RAMP2-AS1	ROS1	-0.901337
RAMP2-AS1	MUC5AC	-0.905431
RAMP2-AS1	MEX3A	-0.904449
RAMP2-AS1	LALBA	-0.915052
RAMP2-AS1	NEB	-0.946605
RAMP2-AS1	ERBB2	-0.955163
RAMP2-AS1	CCDC168	-0.907246
RAMP2-AS1	SEPP1	0.915562
RAMP2-AS1	LMO7DN	-0.944264
RAMP2-AS1	TTLL8	-0.932691
RAMP2-AS1	PCDH15	-0.963834
RAMP2-AS1	CSMD3	-0.944148
RAMP2-AS1	MUC22	-0.955085
RAMP2-AS1	SCN10A	-0.943011
RAMP2-AS1	C10orf90	-0.904039
RAMP2-AS1	CFAP74	-0.916416
RAMP2-AS1	FAM186A	-0.910637
RAMP2-AS1	LOXHD1	-0.940293
RAMP2-AS1	TAOK1	-0.92902
RAMP2-AS1	CNNM1	-0.941849
RAMP2-AS1	MFAP4	0.958369
RAMP2-AS1	CDH4	-0.935331
RAMP2-AS1	NUP210L	-0.915938
RAMP2-AS1	RP1L1	-0.971605
RAMP2-AS1	FREM3	-0.982575
RAMP2-AS1	CA6	-0.91349
RAMP2-AS1	SLCO1A2	-0.948402
RAMP2-AS1	MUC4	-0.937385
RAMP2-AS1	ADCY10	-0.941709
RAMP2-AS1	SOX11	-0.933595
RAMP2-AS1	RPTN	-0.941186
RAMP2-AS1	RAMP2	0.962829
RAMP2-AS1	HEPN1	0.928617
RAMP2-AS1	CALML3	0.947328
RAMP2-AS1	TLL2	-0.95311
RAMP2-AS1	SLIT1	-0.923729
RAMP2-AS1	MPP4	-0.934044
RAMP2-AS1	KCNH7	-0.936691
RAMP2-AS1	KY	-0.922173
RAMP2-AS1	CLDN11	0.917234
RAMP2-AS1	IL33	0.936761
RAMP2-AS1	COL6A5	-0.916332
RAMP2-AS1	GGTA1P	0.914542
RAMP2-AS1	KIAA0319	-0.93759
RAMP2-AS1	LRP1B	-0.933335
RAMP2-AS1	ABCA13	-0.941025
ADAMTS9-AS2	CLCN1	-0.919197
ADAMTS9-AS2	DMRT3	-0.927154
ADAMTS9-AS2	PPP1R3A	-0.907327
ADAMTS9-AS2	EYA1	-0.938297
ADAMTS9-AS2	DGKB	-0.91523
ADAMTS9-AS2	C2orf40	0.961191
ADAMTS9-AS2	MEOX2	0.969305
ADAMTS9-AS2	OTOG	-0.907548
ADAMTS9-AS2	TSKS	-0.91485
ADAMTS9-AS2	MUC5AC	-0.919683
ADAMTS9-AS2	ABCB11	-0.910398
ADAMTS9-AS2	CHPT1	0.938468
ADAMTS9-AS2	LAMA3	0.931697
ADAMTS9-AS2	ANKRD31	-0.910115
ADAMTS9-AS2	SLC39A12	-0.93081
ADAMTS9-AS2	SLC7A14	-0.948337
AC093642.3	BTNL9	0.979967
AC093642.3	GALNT7	0.927285
AC093642.3	CEP170P1	0.90716
AC093642.3	ARFGEF3	0.931825
TRHDE-AS1	ROBO3	-0.927004
TRHDE-AS1	KCNIP1	0.933495
AC016735.2	CYYR1	0.909722
AC016735.2	SEPP1	0.924275
AC016735.2	TRIM9	-0.949095
AC016735.2	NDRG2	0.902642
AC016735.2	FAM189A2	0.928852
AC016735.2	AGMO	-0.926488
RP11-161M6.2	RUNDC3B	0.906049
RP11-161M6.2	CALCR	0.907663
RP11-161M6.2	GLRA3	0.930852
RP11-161M6.2	UPK3A	0.917248
RP11-161M6.2	CLDN19	0.94615
MIAT	SLC28A2	0.906314
MIAT	RNASE1	-0.923237
MIAT	MME	0.921205
MIAT	GRIN3A	0.911996
MIAT	PIWIL3	0.918539
MIAT	EPB42	0.935759
MIAT	CERS3	0.907593
EPB41L4A-AS1	CXCL12	0.934782
EPB41L4A-AS1	ABCA8	0.940439
EPB41L4A-AS1	PGM5	0.952197
EPB41L4A-AS1	ANKRD29	0.917631
EPB41L4A-AS1	PLP1	0.918942
EPB41L4A-AS1	MAP1LC3C	0.903957
EPB41L4A-AS1	FRMD1	-0.903022
EPB41L4A-AS1	HSPB6	0.924759
LINC01614	MMP11	0.929352
LINC01614	PDGFD	0.964232
LINC01614	BTNL9	0.955906
LINC01614	LRRC15	0.946753
LINC01614	COL8A1	0.935404
LINC01614	MICAL2	0.922214
LINC01614	COL10A1	0.912797
LINC01614	CAMK2B	0.912168
LINC01614	EGFR	0.916833
LINC01614	COL12A1	0.968987
LINC01614	CEP170P1	0.972003
LINC01614	PKD1L3	0.951215
LINC01614	SKIL	0.991795
LINC01614	MYOM1	0.932221
LINC01614	ARFGEF3	0.965756
LINC01614	FN1	0.970027
LINC01614	ADH1A	0.97847
LINC01614	WISP1	0.943059
LINC01614	LRRC7	0.921697
LINC01614	GRIN2B	0.908953
LINC01614	INHBA	0.947299
CTB-92J24.3	PDGFD	0.921851
CTB-92J24.3	CA11	-0.903882
CTB-92J24.3	BTNL9	0.913507
CTB-92J24.3	MICAL2	0.935415
CTB-92J24.3	CAMK2B	0.90631
CTB-92J24.3	COL12A1	0.919617
CTB-92J24.3	SKIL	0.955511
CTB-92J24.3	ARFGEF3	0.917615
CTB-92J24.3	FN1	0.909634
CTB-92J24.3	ADH1A	0.9143
CTB-92J24.3	WISP1	0.90136
