## Supplementary Table S9 for "Identification of lncRNAs associated with early stage breast cancer and their prognostic implications"

### Sheet: Sheet1
Rao et al., 2018. Identification of lncRNAs associated with early stage breast cancer and their prognostic implications.
Supplementary Table S9. Complete list of dysregulated mRNA co-expressed with dysregulated lncRNAs supported by split reads in DCIS vs. apparent normal with Pearson correlation coefficient (PCC) ≥ 0.9.
lncRNA	Gene	Pearson correlation coefficient
KIAA0125	NRG1	0.934725
LINC01105	APOD	0.907521
LINC01105	SOX11	0.917031
RP11-196G18.22	KRT86	0.949248
RP11-196G18.22	C2CD4A	0.920762
RP11-196G18.22	APOD	0.943295
RP11-196G18.22	UGT2B28	0.927203
RP11-196G18.22	C1orf106	0.926965
AR	COLGALT2	-0.922977
AR	NRG2	-0.919025
ST8SIA6-AS1	NUSAP1	0.922218
AC016995.3	CCL28	0.966803
AC109826.1	OVCH2	-0.901027
AC109826.1	GSTA1	-0.921262
WDFY3-AS2	SH3D19	0.90967
WDFY3-AS2	AGTR1	0.928294
RP11-166D19.1	PI16	0.908635
RP11-166D19.1	FRZB	0.93337
RP11-166D19.1	CITED1	-0.938013
AC093642.3	CYP2A6	0.927576
AC093642.3	ATOH8	-0.921784
AC093642.3	CHGB	0.927555
AC093642.3	CCDC8	-0.945679
AC093642.3	TP53AIP1	-0.904512
AC093642.3	EDIL3	0.915103
ZNF667-AS1	AKR1D1	-0.93783
ZNF667-AS1	GALNT7	0.914295
