## Supplementary Table S10 for "Identification of lncRNAs associated with early stage breast cancer and their prognostic implications"

### Sheet: Sheet1
Rao et al., 2018. Identification of lncRNAs associated with early stage breast cancer and their prognostic implications.
Supplementary Table S10. Complete list of dysregulated mRNA co-expressed with dysregulated lncRNAs supported by split reads in IDC vs. DCIS with Pearson correlation coefficient (PCC) ≥ 0.9.
lncRNA	Gene	Pearson correlation coefficient
RP11-757G1.6	CHRM2	0.943687
RP11-757G1.6	PEG10	0.9716
MAPT-AS1	CYP4F22	0.929912
MAPT-AS1	CYP2A6	-0.988882
MAPT-AS1	MYBPC1	0.985576
MAPT-AS1	SLC1A1	0.968737
MAPT-AS1	C10orf107	0.990061
