## Supplementary Table S11 for "Identification of lncRNAs associated with early stage breast cancer and their prognostic implications"

### Sheet: Sheet1
Rao et al., 2018. Identification of lncRNAs associated with early stage breast cancer and their prognostic implications
Supplementary Table S11. List of all lncRNA expression assay with TaqMan assay ID.
S.No	lncRNA	TaqMan Probe Assay ID	Manufacturer
1	ADAMTS9-AS2	Hs00332069_m1	Applied Biosystems, USA
2	EPB41L4A-AS1	Hs00364877_m1	Applied Biosystems, USA
3	WDFY3-AS2	Hs01398903_m1	Applied Biosystems, USA
4	RP11-295M3.4	ARFVKUC	Applied Biosystems, USA
5	RP11-161M6.2	Hs01391551_g1	Applied Biosystems, USA
6	RP11-490M8.1	Hs00416675_g1	Applied Biosystems, USA
7	CTB-92J24.3	Hs00417035_m1	Applied Biosystems, USA
8	MIAT	Hs00402814_m1	Applied Biosystems, USA
9	FAM83H-AS1	Hs01064424_s1	Applied Biosystems, USA
10	LINC01614	Hs00419031_m1	Applied Biosystems, USA
11	CTB-131K11.1	*000046	Eurogentec, Belgium
12	ST8SIA6-AS1	Hs04274054_m1	Applied Biosystems, USA
S.No.	Gene	TaqMan probe details
1	GAPDH	Hs02758991_g1	Applied Biosystems, USA
2	DNMT1	Primers: DNMT1 F 5'-GGTTCTTCCTCCTGGAGAATGTC-3'; DNMT1 R 5'-GGGCCACGCCGTACTG-3' Probe: FAM-CCTTCAAGCGCTCCATGGTCCTGAA-MGB	Eurogentec, Belgium
